# Chemical maturation controls bioavailability of Fetuin-A-mineral complexes in biomineralization

**DOI:** 10.1101/2025.01.13.632733

**Authors:** Judith M. Schaart, Luco Rutten, Shaina V. To, Alisha A. Shah, Martijn Martens, Elena Macías-Sánchez, Willi Jahnen-Dechent, Nico Sommerdijk, Anat Akiva

## Abstract

Living organisms must transport calcium and phosphate at high concentrations to enable bone formation without triggering uncontrolled mineral precipitation. Fetuin-A binds calcium phosphate to form soluble calciprotein complexes, but how these complexes contribute to physiological mineralization has remained unclear. Here we show that Fetuin-A-based mineral complexes exist in functionally distinct states that determine mineral bioavailability. Using cryogenic and liquid-phase electron microscopy, biochemical analysis, and osteoblast cell cultures, we demonstrate that small, chemically labile calciprotein monomers directly mineralize collagen fibrils, whereas larger, chemically matured primary calciprotein particles cannot. Instead, these particles require cellular uptake and lysosomal processing to release mineral for matrix deposition. This functional divergence arises from a irreversible chemical transformation of the mineral phase that drives the primary CPP assembly. Together, our findings establish nanoscale chemical maturation as a key control point that separates mineral transport from mineralization, reframing our understanding both physiological bone formation and pathological calcification.
