## Supplementary Table 1 for "Chemical maturation controls bioavailability of Fetuin-A-mineral complexes in biomineralization"

### Sheet: Run1_PG001593_Jan25_RawData
Glims_ordernr_datum	Glims_descr_externid_shortId	Fraction	Incubation time	Calcium (mM)	Protein (g/L)	Phosphate (mM)			Concentration Factor CPP/CPM:	3.84615
949250511504 ; 30-01-2025 09:56	CPP03	CPP 1x	24h	1.33	5	1.92
949250511507 ; 30-01-2025 09:56	CPP06	Ion 1x	24h	1.4	<2	3.77
949250511510 ; 30-01-2025 09:56	CPP09	CPM 1x	24h	1.12	5.6	3.15
949250511513 ; 30-01-2025 09:56	CPP12	CPP 1x	24h	2.14	9.9	3.43
949250511516 ; 30-01-2025 09:56	CPP15	Ion 1x	24h	1.38	<2	4.08
949250511519 ; 30-01-2025 09:56	CPP18	CPM 1x	24h	0.651	2.5	2.01
949250511522 ; 30-01-2025 09:56	CPP21	CPP 1x	0h	<0.2	<2	0.25
949250511525 ; 30-01-2025 09:56	CPP24	Ion 1x	0h	1.69	<2	3.6
949250511528 ; 30-01-2025 09:56	CPP27	CPM 1x	0h	1.79	11.1	4.02
949250511531 ; 30-01-2025 09:56	CPP30	CPP 1x	0h	0.807	6.2	1.1
949250511534 ; 30-01-2025 09:56	CPP33	Ion 1x	0h	1.65	<2	2.66
949250511537 ; 30-01-2025 09:56	CPP36	CPM 1x	0h	1.21	5.5	1.89
949250511538 ; 30-01-2025 09:56	CPP37	Complete Solution	24h	1.88	4	4.71
949250511539 ; 30-01-2025 09:56	CPP38	aMEM/FCS	0h	1.98	4	1.2
949250511540 ; 30-01-2025 09:56	CPP39	Complete Solution	24h	1.86	4.1	4.63
949250511541 ; 30-01-2025 09:56	CPP40	aMEM/FCS	0h	1.98	4.2	1.2

### Sheet: Run2_PG001593_Mar25_RawData
Glims_ordernr_datum	Glims_descr_externid_shortId	Fraction	Incubation time	Calcium (mM)	Protein (g/L)	Phosphate (mM)				Concentration Factor CPP/CPM:	3.84615
949251307973 ; 26-03-2025 10:09	CPP47	CPP 1X	24h	1.37	3.8	1.91				Excluded because of aberrant protein concentration
949251307974 ; 26-03-2025 10:09	CPP48	CPP 1X	24h	1.62	4.6	2.18
949251307975 ; 26-03-2025 10:09	CPP49	CPP 1X	24h	2.52	11.2	2.87
949251307982 ; 26-03-2025 10:09	CPP56	CPM 1x	24h	1.29	7.2	2.88
949251307983 ; 26-03-2025 10:09	CPP57	CPM 1x	24h	1.1	6.4	2.85
949251307984 ; 26-03-2025 10:09	CPP58	CPM 1x	24h	0.56	<2.0	1.9
949251307993 ; 26-03-2025 10:09	CPP65	Ion 1x	24h	1.21	<2.0	3.75
949251307994 ; 26-03-2025 10:09	CPP66	Ion 1x	24h	1.2	<2.0	3.64
949251307995 ; 26-03-2025 10:09	CPP67	Ion 1x	24h	1.2	<2.0	3.94
949251308003 ; 26-03-2025 10:09	CPP74	CPP 1x	0h	<0.20	2	<0.10
949251308004 ; 26-03-2025 10:09	CPP75	CPP 1x	0h	<0.20	<2.0	<0.10
949251308005 ; 26-03-2025 10:09	CPP76	CPP 1x	0h	0.212	<2.0	0.47
949251308013 ; 26-03-2025 10:09	CPP83	CPM 1x	0h	1.61	12.2	3.62
949251308014 ; 26-03-2025 10:09	CPP84	CPM 1x	0h	1.32	11.6	2.74
949251308015 ; 26-03-2025 10:09	CPP85	CPM 1x	0h	1.6	11.1	3.78
949251308023 ; 26-03-2025 10:09	CPP92	Ion 1x	0h	1.67	<2.0	3.91
949251308024 ; 26-03-2025 10:09	CPP93	Ion 1x	0h	1.68	<2.0	3.96
949251308025 ; 26-03-2025 10:09	CPP94	Ion 1x	0h	1.67	<2.0	3.88
949251308026 ; 26-03-2025 10:09	CPP95	Complete Solution	24h	1.97	4.1	4.89
949251308028 ; 26-03-2025 10:09	CPP96	Complete Solution	24h	1.97	3.9	4.77
949251308029 ; 26-03-2025 10:09	CPP97	aMEM FCS	0h	1.96	4	1.21
949251308030 ; 26-03-2025 10:09	CPP98	aMEM FCS	0h	1.98	3.9	1.19

### Sheet: Corrected Conc and Calc Run1
RUN1							Calculated Ratios
Glims_descr_externid_shortId	Fraction	Incubation time	Calcium (mM)	Protein (g/L)	Phosphate (mM)		mM Protein (estimate)	Ca:P Ratio	Ca:Protein Ratio
CPP03	CPP 1x	24h	0.3458	1.3	0.4992		0.0226876	0.692708	15.2418		Estimated concentration protein in mol/L --> based on estimated average MW of albumin and FetA (2 major proteins in serum) = 57.3
CPP06	Ion 1x	24h	1.4	<2	3.77		NA	0.371353	NA
CPP09	CPM 1x	24h	0.2912	1.456	0.819		0.0254101	0.355556	11.46
CPP12	CPP 1x	24h	0.5564	2.574	0.8918		0.0449215	0.623907	12.3861
CPP15	Ion 1x	24h	1.38	<2	4.08		NA	0.338235	NA
CPP18	CPM 1x	24h	0.16926	0.65	0.5226		0.0113438	0.323881	14.9209
CPP21	CPP 1x	0h	<0.2	<2	0.065		NA	NA	NA
CPP24	Ion 1x	0h	1.69	<2	3.6		NA	0.469444	NA
CPP27	CPM 1x	0h	0.4654	2.886	1.0452		0.0503665	0.445274	9.24027
CPP30	CPP 1x	0h	0.20982	1.612	0.286		0.0281326	0.733636	7.45824
CPP33	Ion 1x	0h	1.65	<2	2.66		NA	0.620301	NA
CPP36	CPM 1x	0h	0.3146	1.43	0.4914		0.0249564	0.640212	12.606
CPP37	Complete Solution	24h	1.88	4	4.71		0.069808	0.399151	26.931
CPP38	aMEM/FCS	0h	1.98	4	1.2		0.069808	1.65	28.3635
CPP39	Complete Solution	24h	1.86	4.1	4.63		0.0715532	0.401728	25.9946
CPP40	aMEM/FCS	0h	1.98	4.2	1.2		0.0732984	1.65	27.0129

### Sheet: Corrected Conc and Calc Run2
RUN2							Calculated Ratios
Glims_descr_externid_shortId	Fraction	Incubation time	Calcium (mM)	Protein (g/L)	Phosphate (mM)		mM Protein (estimate)	Ca:P Ratio	Ca:Protein Ratio
CPP47	CPP 1X	24h	0.3562	0.988	0.4966		0.0172426	0.717277	20.6582		Estimated concentration protein in mol/L --> based on estimated average MW of albumin and FetA (2 major proteins in serum) = 57.3
CPP48	CPP 1X	24h	0.4212	1.196	0.5668		0.0208726	0.743119	20.1796		Excluded because of aberrant protein concentration
CPP49	CPP 1X	24h	0.6552	2.912	0.7462		0.0508202	0.878049	12.8925
CPP56	CPM 1x	24h	0.3354	1.872	0.7488		0.0326702	0.447917	10.2662
CPP57	CPM 1x	24h	0.286	1.664	0.741		0.0290401	0.385965	9.84844
CPP58	CPM 1x	24h	0.1456	<2	0.494		NA	0.294737	NA
CPP65	Ion 1x	24h	0.3146	<2	0.975		NA	0.322667	NA
CPP66	Ion 1x	24h	0.312	<2	0.9464		NA	0.32967	NA
CPP67	Ion 1x	24h	0.312	<2	1.0244		NA	0.304569	NA
CPP74	CPP 1x	0h	<0.2	0.52	<0.1		0.00907504	NA	NA
CPP75	CPP 1x	0h	<0.2	<2	<0.1		NA	NA	NA
CPP76	CPP 1x	0h	0.05512	<2	0.1222		NA	0.451064	NA
CPP83	CPM 1x	0h	0.4186	3.172	0.9412		0.0553578	0.444751	7.56172
CPP84	CPM 1x	0h	0.3432	3.016	0.7124		0.0526353	0.481752	6.52034
CPP85	CPM 1x	0h	0.416	2.886	0.9828		0.0503665	0.42328	8.25946
CPP92	Ion 1x	0h	0.4342	<2	1.0166		NA	0.42711	NA
CPP93	Ion 1x	0h	0.4368	<2	1.0296		NA	0.424242	NA
CPP94	Ion 1x	0h	0.4342	<2	1.0088		NA	0.430412	NA
CPP95	Complete Solution	24h	0.5122	1.066	1.2714		0.0186038	0.402863	27.532
CPP96	Complete Solution	24h	0.5122	1.014	1.2402		0.0176963	0.412998	28.9438
CPP97	aMEM FCS	0h	0.5096	1.04	0.3146		0.0181501	1.61983	28.077
CPP98	aMEM FCS	0h	0.5148	1.014	0.3094		0.0176963	1.66387	29.0908

### Sheet: Ratios Average per Fraction
Averages		Ca:P Ratio	Ca:Protein Ratio
24h	CPP1x	0.731012	16.2716
24h	CPM1x	0.378329	11.6239
24h	ion1	0.333299	NA
0h	CPP1x	NA	NA
0h	CPM1x	0.487054	8.83756
0h	ion1	0.474302	NA
